# The CRP-like transcriptional regulator MrpC curbs c-di-GMP and 3’, 3’ cGAMP nucleotide levels during development in *Myxococcus xanthus*

**DOI:** 10.1101/2021.10.14.464357

**Authors:** Sofya Kuzmich, Patrick Blumenkamp, Doreen Meier, Alexander Goesmann, Anke Becker, Lotte Søgaard-Andersen

## Abstract

*Myxococcus xanthus* has a nutrient-regulated biphasic lifecycle forming predatory swarms in the presence of nutrients and spore-filled fruiting bodies in the absence of nutrients. The second messenger c-di-GMP is essential during both stages of the lifecycle; however, different enzymes involved in c-di-GMP synthesis and degradation as well as several c-di-GMP receptors are important during distinct lifecycle stages. To address this stage specificity, we determined transcript levels using RNA-seq and transcription start sites using Cappable-seq during growth and development at a genome-wide scale. All 70 genes encoding c-di-GMP associated proteins were expressed, with 28 up-regulated and 10 down-regulated during development. In particular, the three genes encoding enzymatically active proteins with a stage-specific function were expressed stage-specifically. By combining operon mapping with published ChIP-seq data for MrpC (Robinson et al., 2014), the CRP-like master regulator of development, we identified nine developmentally regulated genes as regulated by MrpC. In particular, MrpC directly represses expression of *dmxB*, which encodes the diguanylate cyclase DmxB that is essential for development and responsible for the c-di-GMP increase during development. Moreover, MrpC directly activates transcription of *pmxA*, which encodes a bifunctional phosphodiesterase that degrades c-di-GMP and 3’, 3’ cGAMP *in vitro* and is essential for development. Thereby, MrpC regulates and curbs the cellular pools of c-di-GMP and 3’, 3’ cGAMP during development. We conclude that temporal regulation of the synthesis of proteins involved in c-di-GMP metabolism contributes to c-di-GMP signaling specificity. MrpC is important for this regulation, thereby being a key regulator of developmental cyclic di-nucleotide metabolism in *M. xanthus*.

**Importance:** The second messenger c-di-GMP is important during both stages of the nutrient-regulated biphasic lifecycle of *Myxococcus xanthus* with the formation of predatory swarms in the presence of nutrients and spore-filled fruiting bodies in the absence of nutrients. However, different enzymes involved in c-di-GMP synthesis and degradation are important during distinct lifecycle stages. Here, we show that the three genes encoding enzymatically active proteins with a stage-specific function are expressed stage-specifically. Moreover, we find that the master transcriptional regulator of development MrpC directly regulates expression of *dmxB*, which encodes the diguanylate cyclase DmxB that is essential for development, and of *pmxA*, which encodes a bifunctional phosphodiesterase that degrades c-di-GMP and 3’, 3’ cGAMP *in vitro* and is essential for development. We conclude that temporal regulation of the synthesis of proteins involved in c-di-GMP metabolism contributes to c-di-GMP signaling specificity, and that MrpC plays an important role in this regulation.
