## Supplementary Table 1 for "The CRP-like transcriptional regulator MrpC curbs c-di-GMP and 3’, 3’ cGAMP nucleotide levels during development in *Myxococcus xanthus*"

### Sheet: README
	Supplementary Table 1. RNA-seq analysis of M. xanthus genes encoding c-di-GMP associated proteins in WT.
	Table S1A contains normalized read counts at 0, 6, 12, 18 and 24 h of development for both replicates. Table S1B contains log2-fold changes at 6, 12, 18 or 24 h of development over 0 h. Blue color corresponds to log2 FC < -1, orange to log2 FC > 1 and green to adjusted P-value < 0.05.
	Old MXAN and new MXAN refer to the original annotation and the RefSeq: NC_008095 annotation of the M. xanthus.

### Sheet: S1A
Old MXAN	New MXAN	Gene	Domain	Normalized read counts
				0h_1	0h_2	6h_1	6h_2	12h_1	12h_2	18h_1	18h_2	24h_1	24h_2
MXAN_1525	MXAN_RS07410		GGDEF	1776.82	1828.17	4311.47	4382.93	7126.63	6831.56	5367.59	7354.82	3365.01	3537.95
MXAN_2643	MXAN_RS12785	gacB	GGDEF	174.894	177.465	78.7254	139.561	132.256	128.455	133.551	135.191	125.715	145.522
MXAN_2997	MXAN_RS14515		GGDEF	1503.07	1492.02	1093.78	938.426	970.271	988.544	957.939	1342.48	1204.22	1176.79
MXAN_3213	MXAN_RS15560	actA	GGDEF	169.824	217.841	906.18	1283.72	616.807	557.382	1009.88	793.332	2006.72	2241.71
MXAN_3705	MXAN_RS17970	dmxA	GGDEF	2701.98	2474.18	1613.03	1648.26	925.795	1302.42	394.058	687.484	554.849	500.495
MXAN_3735	MXAN_RS18120	dmxB	GGDEF	117.863	84.5071	1559.43	1616.98	1089.65	903.652	1568.81	1148.6	2148.5	2051.61
MXAN_4029	MXAN_RS19590		GGDEF	825.042	792.489	1438.83	1321.01	1353	1337.05	1631.46	1727.09	1481.17	1408.11
MXAN_4257	MXAN_RS20665		GGDEF	335.847	370.892	1006.68	1133.33	1136.47	947.215	680.12	841.539	518.931	487.877
MXAN_4445	MXAN_RS21595	tmoK	GGDEF	2186.17	2199.06	3951.35	4314.35	5481.04	5730.2	3548.17	6138.1	2763.85	2767.44
MXAN_4463	MXAN_RS21675	gacA	GGDEF	879.538	877.935	1956.41	1860.01	2578.42	2141.29	1681.75	2041.49	1384.76	1294.56
MXAN_4640	MXAN_RS22525	sgmT	GGDEF	11564.5	11064.8	8241.05	7215.05	8433.98	8211.06	6914.97	9029.52	5901.06	5320.39
MXAN_5053	MXAN_RS24545		GGDEF	996.134	1030.05	472.353	443.948	409.644	415.523	1109.63	694.82	1061.49	1002.67
MXAN_5199	MXAN_RS25265		GGDEF	2155.76	2252.58	3120.54	3689.94	5530.19	5474.41	3911.72	7368.45	2813	2965.12
MXAN_5340	MXAN_RS25915		GGDEF	4291.23	4018.78	3745.32	3698.36	3283	3502.91	4016.42	3274.98	3976.58	3862.64
MXAN_5347	MXAN_RS25950		GGDEF	888.409	810.329	1284.73	1157.39	1084.97	837.749	638.901	664.428	754.292	744.433
MXAN_5366	MXAN_RS26040		GGDEF	623.534	589.672	586.253	430.713	503.277	621.051	241.546	363.654	418.736	422.266
MXAN_5791	MXAN_RS28075		GGDEF	235.726	239.437	3043.49	3351.86	3125	2912.02	1378.38	1789.97	1472.67	1425.78
MXAN_7362	MXAN_RS35630		GGDEF	557.632	563.381	973.18	972.113	802.902	835.515	836.754	735.692	807.225	803.315
MXAN_2424	MXAN_RS11725		EAL	1078.51	1011.27	1515.88	1435.31	1605.8	1518	1372.61	1603.43	1202.33	1064.08
MXAN_2530	MXAN_RS12225		EAL	1419.43	1351.17	2200.96	2426.67	2763.34	2588.09	1439.38	2439.73	1598.38	1440.92
MXAN_2061	MXAN_RS10005	pmxA	HD-GYP	1471.39	1391.55	8755.27	8146.26	8752.34	7304.05	7114.47	7776.12	6034.34	5694.71
MXAN_2807	MXAN_RS13605		HD-GYP/MshEN	3162.03	2898.59	2609.66	2365.31	2449.67	2524.42	3440.17	2779.28	3036.07	2946.61
MXAN_3353	MXAN_RS16245		HD-GYP	548.761	597.183	628.129	579.899	908.239	952.8	718.867	1114.02	517.985	544.236
MXAN_4232	MXAN_RS20550		HD-GYP	2719.72	2538.97	5597.88	5780.94	8055.94	5910.04	6628.91	8417.49	5402.93	5319.54
MXAN_4675	MXAN_RS22700		HD-GYP	1114	1107.04	1800.64	2035.66	2798.45	3056.11	1697.42	3023.46	1201.39	1215.49
MXAN_6298	MXAN_RS30510		HD-GYP	887.142	889.202	1755.41	1460.58	1817.65	1643.1	1418.77	1828.75	965.078	922.761
MXAN_0063	MXAN_RS00330		PilZ	857.993	895.775	770.504	796.459	1001.87	1028.76	1018.94	1168.51	823.294	747.798
MXAN_0614	MXAN_RS02980		PilZ	366.263	259.155	23384.8	20677.8	27765.7	22445	19163.7	22473.2	14611.3	13962.5
MXAN_0833	MXAN_RS04005		PilZ	475.255	472.301	626.454	650.882	808.754	797.537	855.715	1011.31	537.835	516.477
MXAN_0961	MXAN_RS04625		PilZ	261.073	337.089	289.777	320.027	512.64	643.391	328.931	536.573	278.842	233.845
MXAN_1087	MXAN_RS05220	pixA	PilZ	1086.12	1232.86	809.03	950.457	1257.02	1428.64	1065.93	1433.66	822.349	924.443
MXAN_1467	MXAN_RS07120	pkn1	PilZ	62.1	61.0329	127.301	190.091	162.687	160.848	428.682	247.327	3700.57	3396.64
MXAN_2528	MXAN_RS12210	plpA	PilZ	694.506	717.371	829.13	885.489	1513.34	1195.19	925.788	1482.91	787.375	779.762
MXAN_2604	MXAN_RS12590	pixB	PilZ	4158.16	4224.42	5530.88	4729.42	6522.7	5733.55	7824.27	8352.51	8967.38	8888.62
MXAN_2649	MXAN_RS12815		PilZ	575.375	503.287	824.105	873.458	909.41	690.305	693.311	725.212	590.768	587.135
MXAN_2902	MXAN_RS14055		PilZ	998.669	964.32	1733.63	1947.83	1899.58	2239.58	896.935	1787.88	856.377	861.356
MXAN_3585	MXAN_RS17390		PilZ	1216.65	1267.61	735.329	854.208	386.236	665.731	166.526	377.278	259.938	238.05
MXAN_3721	MXAN_RS18050		PilZ	362.461	422.535	435.502	474.025	891.853	969.555	920.017	1483.96	718.374	762.939
MXAN_3778	MXAN_RS18330		PilZ	1745.14	1662.91	2638.14	2817.68	3318.12	3339.83	2126.1	3012.98	1790.26	1647.85
MXAN_3788	MXAN_RS18380		PilZ	294.024	217.841	139.026	141.967	113.53	106.115	238.248	150.911	223.074	230.48
MXAN_4328	MXAN_RS21005		PilZ	569.038	617.841	757.104	943.238	430.711	509.351	199.502	289.246	593.604	544.236
MXAN_4567	MXAN_RS22155		PilZ	811.101	831.925	1879.36	2095.82	2920.18	3042.7	2053.55	2553.96	1624.85	1758.88
MXAN_5615	MXAN_RS27210		PilZ	438.502	339.906	1060.28	1290.94	1566.01	1503.48	1001.63	1620.2	862.049	862.197
MXAN_5655	MXAN_RS27405		PilZ	206.577	216.902	256.276	203.326	286.751	383.131	112.117	193.879	157.853	148.046
MXAN_5707	MXAN_RS27665		PilZ	2025.22	1226.29	765.479	593.133	580.524	651.21	547.394	499.893	574.699	397.872
MXAN_5804	MXAN_RS28135		PilZ	125.467	113.615	145.726	143.17	155.665	131.806	192.907	151.959	202.279	212.815
MXAN_6013	MXAN_RS29175		PilZ	375.134	391.55	4030.07	5095.17	3529.96	2834.94	1347.05	2125.33	1953.79	1951.51
MXAN_6605	MXAN_RS31970		PilZ	1860.46	1930.52	1239.51	1313.8	1597.61	1513.53	1579.53	1658.97	1413.12	1442.6
MXAN_6957	MXAN_RS33675		PilZ	291.49	253.521	7403.54	7863.53	6647.94	8129.52	5571.22	8177.5	4736.54	4533.89
MXAN_7024	MXAN_RS34000		PilZ	2063.24	2103.29	16527.3	18537.5	16521.5	17815	10717	17077.1	8005.14	7976.79
MXAN_1090	MXAN_RS05235		MshEN	1359.86	1381.22	2353.39	2320.8	3180.01	2741.11	2177.21	3364.06	1718.43	1713.46
MXAN_2513	MXAN_RS12135		MshEN	3581.52	3400.94	1401.98	890.301	787.687	1197.42	2537.47	1439.94	2577.64	2561.36
MXAN_2924	MXAN_RS37305		MshEN	781.952	799.062	755.429	857.817	853.23	769.612	644.672	680.148	627.632	560.218
MXAN_3211	MXAN_RS15550		MshEN	311.767	296.714	728.629	763.975	959.737	814.292	595.208	966.251	461.272	473.577
MXAN_3836	MXAN_RS18630		MshEN	1253.41	1277.94	594.628	725.475	696.395	733.868	646.32	783.9	597.384	577.041
MXAN_4436	MXAN_RS21550		MshEN	690.704	750.235	554.428	520.947	689.372	711.528	583.667	907.563	501.916	504.701
MXAN_4438	MXAN_RS21560		MshEN	653.951	637.559	479.053	459.588	471.676	509.351	554.813	434.918	481.121	447.501
MXAN_4666	MXAN_RS22655		MshEN	1262.28	1174.65	857.605	981.738	956.226	876.844	809.549	760.844	661.66	693.963
MXAN_4667	MXAN_RS22660		MshEN	339.649	416.902	983.231	1140.55	1556.65	1442.05	1128.59	1530.07	991.545	1000.15
MXAN_4739	MXAN_RS23025		MshEN	1124.14	1174.65	2676.67	3107.63	2540.96	2697.55	2818.58	2606.36	2899.96	2868.38
MXAN_5196	MXAN_RS25250		MshEN	202.775	171.831	458.953	546.212	615.636	528.34	517.716	702.156	328.94	311.232
MXAN_5497	MXAN_RS26655		MshEN	7578.73	6889.21	15555.8	14637	17248.4	15114.1	11398.8	16444.1	9637.55	8830.58
MXAN_5738	MXAN_RS27810	pilB	MshEN	2178.57	2135.21	1030.13	945.644	819.288	864.557	1042.03	843.635	911.2	839.485
MXAN_6627	MXAN_RS32075	sgnC	MshEN	556.365	518.31	400.327	427.104	477.528	497.064	403.126	468.453	349.735	374.32
MXAN_6863	MXAN_RS33245		MshEN	1157.09	1360.56	2314.86	2818.89	2545.64	2748.93	1507.81	2632.56	1182.48	1225.58
MXAN_7396	MXAN_RS35785		MshEN	107.724	77.9343	1408.68	738.709	749.063	853.387	671.052	700.06	1277.95	1193.62
MXAN_7500	MXAN_RS36195		MshEN	5943.85	5945.54	5277.95	4793.19	6487.59	6236.2	5098.84	7123.22	3932.15	3689.36
MXAN_4361	MXAN_RS21170	cdbA	Other	2039.16	1546.48	105504	99361.2	83975.8	59097	106456	97559.9	90065.2	95813.2
MXAN_4362	MXAN_RS21175	cdbB	Other	211.647	250.704	167.501	206.935	156.835	180.954	154.161	153.007	105.866	164.028
MXAN_7440	MXAN_RS35965	nla24	Other	3709.52	3961.5	2030.11	1950.24	1468.87	1493.43	1693.29	1601.33	1442.42	1462.79
MXAN_3117	MXAN_RS15110	fruA		20095	20479.8	105683	117994	79174.8	64359.2	85357.2	81096.9	89154.9	94051
MXAN_5125	MXAN_RS24905	mrpC		428.363	397.183	237.851	227.388	311.329	291.537	347.068	383.566	292.076	317.961

### Sheet: S1B
Old MXAN	New MXAN	Gene	Domain	Submerged MC7
				log2-fold change				adjusted P-value
				6h	12h	18h	24h	6h	12h	18h	24h
MXAN_1525	MXAN_RS07410		GGDEF	1.24988	1.91748	1.80818	0.990861	7.21e-14	2.54e-31	2.46196e-27	4.07e-08
MXAN_2643	MXAN_RS12785	gacB	GGDEF	-0.677321	-0.477594	-0.430879	-0.36845	0.00821085	0.0748661	0.104963	0.114629
MXAN_2997	MXAN_RS14515		GGDEF	-0.543158	-0.595229	-0.385876	-0.261025	0.011336	0.00501804	0.0873261	0.141285
MXAN_3213	MXAN_RS15560	actA	GGDEF	2.48817	1.60839	2.21692	3.48459	1.05e-23	2.48e-10	4.98622e-19	5.55e-45
MXAN_3705	MXAN_RS17970	dmxA	GGDEF	-0.693375	-1.22428	-2.29175	-2.24274	0.00886656	6.23e-24	1.28846e-15	4.86e-17
MXAN_3735	MXAN_RS18120	dmxB	GGDEF	3.93253	3.16616	3.57953	4.39672	1.76e-72	4.23e-50	6.16119e-65	1.56e-88
MXAN_4029	MXAN_RS19590		GGDEF	0.68953	0.686435	1.00541	0.856527	7.32e-10	3.32e-09	5.18135e-18	9.18e-12
MXAN_4257	MXAN_RS20665		GGDEF	0.940012	0.923232	0.470466	0.073362	1.02e-17	4.51e-17	4.02814e-09	0.0090492
MXAN_4445	MXAN_RS21595	tmoK	GGDEF	0.883468	1.33729	1.11483	0.369524	1.78e-05	1.11e-10	6.0529e-08	0.133431
MXAN_4463	MXAN_RS21675	gacA	GGDEF	1.03282	1.20129	0.891059	0.566111	1.98e-12	1.15e-19	7.70927e-12	0.000167773
MXAN_4640	MXAN_RS22525	sgmT	GGDEF	-0.558743	-0.449249	-0.510629	-0.964351	0.000152829	0.00235297	0.000506848	1.15e-12
MXAN_5053	MXAN_RS24545		GGDEF	-1.18206	-1.32069	-0.184041	0.0780611	5.14e-09	2.51e-11	0.426507	0.906943
MXAN_5199	MXAN_RS25265		GGDEF	0.607474	1.30796	1.33507	0.445942	0.0100531	2.22e-08	9.29945e-09	0.117634
MXAN_5340	MXAN_RS25915		GGDEF	-0.617912	-0.783341	-0.661511	-0.391357	0.504324	0.196172	0.416593	0.729769
MXAN_5347	MXAN_RS25950		GGDEF	0.586634	0.301103	-0.369831	-0.193006	0.00496569	0.360712	0.0448384	0.363601
MXAN_5366	MXAN_RS26040		GGDEF	-0.255555	-0.108002	-0.992561	-0.455917	0.344686	0.695162	6.79705e-05	0.0406551
MXAN_5791	MXAN_RS28075		GGDEF	3.80517	3.73104	2.78937	2.71626	5.2e-95	5.67e-91	1.03102e-50	3.77e-46
MXAN_7362	MXAN_RS35630		GGDEF	0.772282	0.555246	0.479031	0.559709	7.95e-05	0.0071926	0.0167001	0.0103753
MXAN_2424	MXAN_RS11725		EAL	0.465162	0.574967	0.499782	0.157836	0.000126522	5.65e-06	6.87998e-05	0.394922
MXAN_2530	MXAN_RS12225		EAL	0.643868	0.841489	0.364057	0.123129	0.000615259	8.13e-06	0.0269914	0.571145
MXAN_2061	MXAN_RS10005	pmxA	HD-GYP	2.52721	2.4723	2.35923	2.06736	1.234e-07	1.11e-16	1.665e-15	2.934e-12
MXAN_2807	MXAN_RS13605		HD-GYP/MshEN	-0.348691	-0.328615	0.003604	-0.0109651	0.124094	0.119886	0.847103	0.931955
MXAN_3353	MXAN_RS16245		HD-GYP	0.0289045	0.69692	0.655634	-0.0558502	0.74459	0.000368509	0.000588147	0.61589
MXAN_4232	MXAN_RS20550		HD-GYP	1.10298	1.40421	1.51346	1.07754	4.22e-12	9.79e-19	1.66658e-21	1.59e-10
MXAN_4675	MXAN_RS22700		HD-GYP	0.771119	1.36239	1.03192	0.142398	0.000656678	5.93e-10	1.76316e-06	0.631325
MXAN_6298	MXAN_RS30510		HD-GYP	0.795571	0.82242	0.7215	0.0259181	4.75e-06	2.02e-07	2.75783e-06	0.675793
MXAN_0063	MXAN_RS00330		PilZ	-0.165468	0.226719	0.325584	-0.146506	0.289033	0.146749	0.0246022	0.281488
MXAN_0614	MXAN_RS02980		PilZ	6.32791	6.52245	6.25246	5.76359	5.55e-170	1.54e-180	1.36044e-165	4.53e-137
MXAN_0833	MXAN_RS04005		PilZ	0.36788	0.699362	0.888198	0.124374	0.00825811	1.13e-06	2.27744e-10	0.367055
MXAN_0961	MXAN_RS04625		PilZ	-0.0479789	0.886003	0.463601	-0.232008	0.927888	9.07e-05	0.0347631	0.392668
MXAN_1087	MXAN_RS05220	pixA	PilZ	-0.383088	0.240138	0.124439	-0.330877	0.110833	0.402008	0.678643	0.096551
MXAN_1467	MXAN_RS07120	pkn1	PilZ	1.51768	1.56966	2.67183	6.12578	1.38e-05	8.02e-06	3.64411e-16	5.27e-88
MXAN_2528	MXAN_RS12210	plpA	PilZ	0.339656	0.896974	0.731893	0.206861	0.311325	0.000250249	0.00297215	0.597216
MXAN_2604	MXAN_RS12590	pixB	PilZ	0.276841	0.545699	0.941303	1.14114	0.0186152	4.64e-06	8.45358e-16	1.59e-20
MXAN_2649	MXAN_RS12815		PilZ	0.654288	0.572579	0.386718	0.172801	0.000584086	0.00278776	0.0405274	0.534743
MXAN_2902	MXAN_RS14055		PilZ	0.810611	0.987999	0.374724	-0.124633	0.000402603	2.18e-05	0.0877597	0.49095
MXAN_3585	MXAN_RS17390		PilZ	-0.683735	-1.3737	-2.40007	-2.35553	0.0572248	0.0401254	0.128331	1.79e-06
MXAN_3721	MXAN_RS18050		PilZ	0.154823	1.26023	1.63234	0.917177	0.432751	2.67e-07	1.71165e-11	0.00019049
MXAN_3778	MXAN_RS18330		PilZ	0.666782	0.976195	0.576964	0.0431207	4.48e-05	3.55e-09	0.000376894	0.948808
MXAN_3788	MXAN_RS18380		PilZ	-0.968059	-1.19643	-0.395202	-0.144896	0.00044255	4.59e-07	0.110938	0.499134
MXAN_4328	MXAN_RS21005		PilZ	0.456634	-0.32501	-1.44753	-0.147227	0.234169	0.447957	0.00213598	0.900621
MXAN_4567	MXAN_RS22155		PilZ	1.27181	1.82313	1.46066	1.09022	1.75e-15	5.44e-32	7.22762e-21	7.95e-11
MXAN_5615	MXAN_RS27210		PilZ	1.60142	1.98434	1.73396	1.19834	4.39e-12	3.9e-18	1.93931e-14	7.47e-07
MXAN_5655	MXAN_RS27405		PilZ	0.198464	0.680743	-0.24995	-0.337415	0.703311	0.00997916	0.0743753	0.0793949
MXAN_5707	MXAN_RS27665		PilZ	-1.30423	-1.4664	-1.69542	-1.70574	1.99e-06	1.02e-07	4.62545e-10	2.85e-11
MXAN_5804	MXAN_RS28135		PilZ	0.280352	0.262161	0.555411	0.879147	0.277218	0.276224	0.020147	0.000379272
MXAN_6013	MXAN_RS29175		PilZ	3.69002	3.13911	2.2058	2.4831	1.83e-55	1.02e-40	3.12404e-21	1.55e-24
MXAN_6605	MXAN_RS31970		PilZ	-0.571828	-0.305599	-0.253818	-0.374721	8.69e-05	0.0525505	0.126499	0.00474659
MXAN_6957	MXAN_RS33675		PilZ	4.82284	4.78598	4.68341	4.19871	4.96e-130	1.67e-127	3.6914e-122	3.54e-94
MXAN_7024	MXAN_RS34000		PilZ	3.08622	3.06646	2.74883	2.01267	5.71e-56	6.82e-55	1.1651e-44	5.78e-23
MXAN_1090	MXAN_RS05235		MshEN	0.742471	1.08765	0.987777	0.362506	8.55e-05	8.06e-09	1.47897e-07	0.11181
MXAN_2513	MXAN_RS12135		MshEN	-1.65917	-1.8482	-0.810851	-0.404727	1.45e-07	2.35e-09	0.00930601	0.169993
MXAN_2924	MXAN_RS37305		MshEN	-0.142949	0.388647	0.438624	-0.218942	0.0644134	0.0828156	0.621688	0.750574
MXAN_3211	MXAN_RS15550		MshEN	0.0366791	0.111059	-0.15938	-0.264907	0.844059	0.820825	0.0784716	0.0036673
MXAN_3836	MXAN_RS18630		MshEN	1.27904	1.51408	1.28344	0.652206	2.08e-09	4.44e-13	2.20568e-10	0.0051764
MXAN_4436	MXAN_RS21550		MshEN	-0.872111	-0.748641	-0.752595	-0.905921	4.42e-08	1.1e-06	9.55344e-07	3.99e-11
MXAN_4438	MXAN_RS21560		MshEN	-0.248499	0.230295	0.285595	-0.259892	0.0335718	0.851395	0.829895	0.00756408
MXAN_4666	MXAN_RS22655		MshEN	-0.50022	-0.473008	-0.4558	-0.496921	0.0038989	0.0117482	0.0151191	0.00208962
MXAN_4667	MXAN_RS22660		MshEN	-0.40021	-0.41675	-0.625615	-0.788716	0.0174118	0.0139912	0.000116877	2.2e-07
MXAN_4739	MXAN_RS23025		MshEN	1.46442	1.98838	1.79188	1.42944	5.14e-15	3.26e-26	5.05397e-22	1.73e-13
MXAN_5196	MXAN_RS25250		MshEN	1.17197	1.04504	1.10807	1.27104	3.21e-20	1.9e-16	8.2748e-18	2.72e-20
MXAN_5497	MXAN_RS26655		MshEN	1.51306	1.7022	1.77112	0.905677	0.283584	0.000140318	0.00519335	0.00818532
MXAN_5738	MXAN_RS27810	pilB	MshEN	1.04592	1.15865	0.936637	0.399389	3.22e-08	1.2e-09	8.94828e-07	0.0797416
MXAN_6627	MXAN_RS32075	sgnC	MshEN	-1.13716	-1.33694	-1.17879	-1.24839	3.87e-15	1.56e-21	3.62665e-17	3.2e-20
MXAN_6863	MXAN_RS33245		MshEN	-0.411281	-0.179787	-0.31702	-0.565518	0.0458765	0.466792	0.0983633	0.0015718
MXAN_7396	MXAN_RS35785		MshEN	1.01469	1.07313	0.704091	-0.0204369	7.72e-06	2.74e-06	0.0020535	0.808427
MXAN_7500	MXAN_RS36195		MshEN	3.47646	3.07824	2.8877	3.7174	1.25e-31	7.69e-25	1.48864e-21	1.46e-35
MXAN_4361	MXAN_RS21170	cdbA	Other	-0.903602	-1.06333	-0.943916	-1.10616	0.417867	0.204418	0.0930893	0.0260253
MXAN_4362	MXAN_RS21175	cdbB	Other	-1.01048	-1.40014	-1.23841	-1.37268	3.91e-10	5.36e-20	3.91848e-16	6.78e-21
MXAN_7440	MXAN_RS35965	nla24	Other	-0.837344	-0.376185	-0.142978	-0.367636	1.21e-06	0.00629497	0.298039	0.00784081
MXAN_3117	MXAN_RS15110	fruA		5.8975	5.33823	5.85501	5.80796	5.42e-130	4.84e-108	1.21919e-129	1.42e-123
MXAN_5125	MXAN_RS24905	mrpC		2.44448	1.79582	2.02561	2.20868	2.65e-30	3.32e-17	4.07783e-21	6.31e-24
